# A genome-scale phylogeny of Fungi; insights into early evolution, radiations, and the relationship between taxonomy and phylogeny

**DOI:** 10.1101/2020.08.23.262857

**Authors:** Yuanning Li, Jacob L. Steenwyk, Ying Chang, Yan Wang, Timothy Y. James, Jason E. Stajich, Joseph W. Spatafora, Marizeth Groenewald, Casey W. Dunn, Chris Todd Hittinger, Xing-Xing Shen, Antonis Rokas

## Abstract

Phylogenomic studies based on genome-scale amounts of data have greatly improved understanding of the tree of life. Despite their diversity, ecological significance, and biomedical and industrial importance, large-scale phylogenomic studies of Fungi are lacking. Furthermore, several evolutionary relationships among major fungal lineages remain controversial, especially those at the base of the fungal phylogeny. To begin filling these gaps and assess progress toward a genome-scale phylogeny of the entire fungal kingdom, we compiled a phylogenomic data matrix of 290 genes from the genomes of 1,644 fungal species that includes representatives from most major fungal lineages; we also compiled 11 additional data matrices by subsampling genes or taxa based on filtering criteria previously shown to improve phylogenomic inference. Analyses of these 12 data matrices using concatenation- and coalescent-based approaches yielded a robust phylogeny of the kingdom in which ∼85% of internal branches were congruent across data matrices and approaches used. We found support for several relationships that have been historically contentious (e.g., for the placement of Wallemiomycotina (Basidiomycota), as sister to Agaricomycotina), as well as evidence for polytomies likely stemming from episodes of ancient diversification (e.g., at the base of Basidiomycota). By examining the relative evolutionary divergence of taxonomic groups of equivalent rank, we found that fungal taxonomy is broadly aligned with genome sequence divergence, but also identified lineages, such as the subphylum Saccharomycotina, where current taxonomic circumscription does not fully account for their high levels of evolutionary divergence. Our results provide a robust phylogenomic framework to explore the tempo and mode of fungal evolution and directions for future fungal phylogenetic and taxonomic studies.
