## Supplementary Table 5 for "A genome-scale phylogeny of Fungi; insights into early evolution, radiations, and the relationship between taxonomy and phylogeny"

### Sheet: Spatafora2016_46taxa_192genes 
Table S5. Distribution of phylogenetic signal for two alternative hypotheses on the Zygomycota lineage
gene_id	tree_supported	tr1_log-likelihood	tr2_log-likelihood
Roz_OGFLEX_190	tr2	-11351.8	-11346.6
Roz_OGFLEX_224	tr2	-7739.53	-7737.93
Roz_OGFLEX_226	tr2	-3305.46	-3304.49
Roz_OGFLEX_257	tr2	-4237.56	-4214.99
Roz_OGFLEX_261	tr2	-3658.13	-3657.36
Roz_OGFLEX_267	tr1	-5096.92	-5098.29
Roz_OGFLEX_268	tr2	-3565.37	-3564.61
Roz_OGFLEX_269	tr1	-3385.48	-3391.01
Roz_OGFLEX_280	tr2	-5021.06	-5020.1
Roz_OGFLEX_284	tr2	-4248.05	-4246.04
Roz_OGFLEX_292	tr1	-3252.68	-3253.38
Roz_OGFLEX_295	tr1	-4316.47	-4318.06
Roz_OGFLEX_301	tr1	-6201.68	-6205.69
Roz_OGFLEX_305	tr2	-4171.21	-4168.96
Roz_OGFLEX_308	tr2	-2319.29	-2318.09
Roz_OGFLEX_311	tr1	-2283.63	-2284.63
Roz_OGFLEX_322	tr1	-24884.6	-24901.1
Roz_OGFLEX_331	tr2	-3338.33	-3336.83
Roz_OGFLEX_335	tr1	-6510.53	-6516.65
Roz_OGFLEX_357	tr1	-1748.09	-1748.16
Roz_OGFLEX_363	tr1	-6039.9	-6042.2
Roz_OGFLEX_366	tr1	-4249.04	-4250.26
Roz_OGFLEX_376	tr1	-14412.4	-14413.6
Roz_OGFLEX_378	tr2	-4480.12	-4473.02
Roz_OGFLEX_379	tr2	-3456.82	-3453.32
Roz_OGFLEX_380	tr1	-4253.98	-4254.44
Roz_OGFLEX_397	tr2	-3753.25	-3744.85
Roz_OGFLEX_401	tr2	-8971.76	-8971.67
Roz_OGFLEX_405	tr1	-3896.35	-3898.52
Roz_OGFLEX_407	tr1	-3953.45	-3956.97
Roz_OGFLEX_416	tr2	-4850.01	-4846.06
Roz_OGFLEX_425	tr2	-996.414	-996.071
Roz_OGFLEX_432	tr2	-3656.81	-3650.67
Roz_OGFLEX_433	tr1	-4562.26	-4565.51
Roz_OGFLEX_437	tr2	-8196.82	-8196.38
Roz_OGFLEX_443	tr2	-7517.37	-7504.19
Roz_OGFLEX_447	tr2	-6890.75	-6877.51
Roz_OGFLEX_458	tr1	-10267.1	-10271.5
Roz_OGFLEX_461	tr1	-15346.7	-15355.2
Roz_OGFLEX_475	tr2	-7248.77	-7241.41
Roz_OGFLEX_481	tr2	-2561.43	-2561.42
Roz_OGFLEX_491	tr1	-7086.14	-7086.29
Roz_OGFLEX_492	tr1	-14528.5	-14530.6
Roz_OGFLEX_496	tr1	-3938.91	-3939.39
Roz_OGFLEX_506	tr2	-1986.66	-1986.58
Roz_OGFLEX_507	tr2	-2552.86	-2552.73
Roz_OGFLEX_508	tr2	-18377.6	-18367.5
Roz_OGFLEX_515	tr2	-7786.31	-7785.7
Roz_OGFLEX_516	tr2	-8837.66	-8833.88
Roz_OGFLEX_530	tr1	-9751.27	-9751.47
Roz_OGFLEX_533	tr1	-7380.61	-7383.84
Roz_OGFLEX_535	tr2	-9212.3	-9212.21
Roz_OGFLEX_536	tr1	-8554.83	-8559.03
Roz_OGFLEX_538	tr2	-10522.3	-10519.1
Roz_OGFLEX_540	tr1	-13843.5	-13846.5
Roz_OGFLEX_543	tr2	-4967.76	-4964.78
Roz_OGFLEX_545	tr2	-16670.4	-16665.7
Roz_OGFLEX_546	tr2	-13427.3	-13424.9
Roz_OGFLEX_549	tr2	-11454.3	-11435.9
Roz_OGFLEX_550	tr2	-22463.4	-22461.8
Roz_OGFLEX_554	tr2	-26249.2	-26242.3
Roz_OGFLEX_563	tr1	-33255.6	-33279.8
Roz_OGFLEX_564	tr1	-8480.36	-8486.48
Roz_OGFLEX_574	tr2	-24823.6	-24822.6
Roz_OGFLEX_576	tr1	-12860.5	-12861.7
Roz_OGFLEX_577	tr1	-3720.37	-3721.28
Roz_OGFLEX_582	tr1	-22652.6	-22664.7
Roz_OGFLEX_584	tr2	-9338.86	-9337.41
Roz_OGFLEX_588	tr1	-13838.8	-13841.4
Roz_OGFLEX_594	tr2	-28983.8	-28982.4
Roz_OGFLEX_596	tr2	-3346.51	-3346.25
Roz_OGFLEX_598	tr2	-17990.5	-17984.7
Roz_OGFLEX_601	tr2	-15125.1	-15124.5
Roz_OGFLEX_603	tr2	-16173.6	-16170.3
Roz_OGFLEX_608	tr2	-6666.16	-6663.39
Roz_OGFLEX_613	tr1	-16382.4	-16397.3
Roz_OGFLEX_616	tr2	-20667.7	-20664.8
Roz_OGFLEX_617	tr2	-4792.73	-4792.21
Roz_OGFLEX_619	tr1	-6906.71	-6907.94
Roz_OGFLEX_621	tr1	-7750.24	-7751.14
Roz_OGFLEX_622	tr1	-17246.2	-17249.9
Roz_OGFLEX_623	tr2	-5947.93	-5947.7
Roz_OGFLEX_635	tr1	-18204.8	-18211.7
Roz_OGFLEX_638	tr2	-11199	-11198.8
Roz_OGFLEX_643	tr2	-7613.12	-7609.34
Roz_OGFLEX_644	tr1	-7472.9	-7476.37
Roz_OGFLEX_645	tr2	-18275.1	-18251.8
Roz_OGFLEX_646	tr2	-5193.82	-5192.94
Roz_OGFLEX_647	tr2	-9970.16	-9969.01
Roz_OGFLEX_649	tr2	-22436.8	-22409.6
Roz_OGFLEX_660	tr1	-5686.27	-5686.32
Roz_OGFLEX_662	tr1	-20875.9	-20878.8
Roz_OGFLEX_663	tr1	-18100.4	-18106.9
Roz_OGFLEX_666	tr2	-27748.5	-27747.7
Roz_OGFLEX_668	tr1	-4272.09	-4273.69
Roz_OGFLEX_670	tr2	-14779.5	-14776
Roz_OGFLEX_673	tr2	-19764.7	-19737.1
Roz_OGFLEX_674	tr2	-11316.8	-11316.1
Roz_OGFLEX_675	tr2	-11299.9	-11292.7
Roz_OGFLEX_676	tr1	-10786.3	-10788.5
Roz_OGFLEX_680	tr2	-36202.4	-36191.9
Roz_OGFLEX_682	tr2	-10555.6	-10555.4
Roz_OGFLEX_683	tr2	-6471.47	-6469.88
Roz_OGFLEX_688	tr1	-36623.7	-36628.8
Roz_OGFLEX_691	tr1	-28037.2	-28038.6
Roz_OGFLEX_692	tr1	-10219.5	-10220.3
Roz_OGFLEX_693	tr1	-8822.8	-8825.54
Roz_OGFLEX_694	tr1	-4573.19	-4582
Roz_OGFLEX_696	tr2	-24057.1	-24053
Roz_OGFLEX_700	tr1	-2478.93	-2479.31
Roz_OGFLEX_702	tr1	-5359.23	-5362.01
Roz_OGFLEX_706	tr2	-19829.3	-19823.9
Roz_OGFLEX_725	tr1	-10686.7	-10690.1
Roz_OGFLEX_730	tr2	-11829.3	-11827.6
Roz_OGFLEX_731	tr1	-9881.62	-9886.44
Roz_OGFLEX_732	tr1	-17561.6	-17563.6
Roz_OGFLEX_734	tr2	-3467.12	-3465.8
Roz_OGFLEX_737	tr1	-9264.98	-9269.57
Roz_OGFLEX_739	tr2	-4443.06	-4442.71
Roz_OGFLEX_744	tr2	-11444.5	-11441.8
Roz_OGFLEX_745	tr1	-16500.6	-16502.6
Roz_OGFLEX_749	tr1	-5356.92	-5361.53
Roz_OGFLEX_750	tr1	-6746.47	-6750.04
Roz_OGFLEX_754	tr1	-3840.81	-3846.21
Roz_OGFLEX_755	tr1	-5535.78	-5535.85
Roz_OGFLEX_756	tr2	-5101.5	-5100.39
Roz_OGFLEX_757	tr1	-4975.17	-4979.04
Roz_OGFLEX_758	tr1	-4507.45	-4512.73
Roz_OGFLEX_763	tr2	-5448.82	-5439.84
Roz_OGFLEX_764	tr2	-4937.5	-4937.39
Roz_OGFLEX_765	tr2	-15936	-15934.2
Roz_OGFLEX_767	tr2	-5192.88	-5184.71
Roz_OGFLEX_770	tr2	-12594.1	-12589.3
Roz_OGFLEX_773	tr1	-11558.2	-11559.4
Roz_OGFLEX_775	tr1	-5116.26	-5118.6
Roz_OGFLEX_776	tr1	-25942.4	-25948.7
Roz_OGFLEX_778	tr1	-5460.95	-5463.13
Roz_OGFLEX_781	tr2	-28855.9	-28853.4
Roz_OGFLEX_782	tr1	-6273.31	-6275.51
Roz_OGFLEX_783	tr1	-5013.11	-5014.57
Roz_OGFLEX_785	tr2	-9970.36	-9968.16
Roz_OGFLEX_786	tr1	-9163.68	-9168.14
Roz_OGFLEX_789	tr1	-7140.45	-7143.84
Roz_OGFLEX_792	tr1	-10549.9	-10555.2
Roz_OGFLEX_794	tr2	-3485.04	-3484.69
Roz_OGFLEX_796	tr1	-2899.51	-2900.9
Roz_OGFLEX_797	tr1	-12592.4	-12595.1
Roz_OGFLEX_798	tr1	-20581	-20581.6
Roz_OGFLEX_810	tr1	-5437.89	-5438.27
Roz_OGFLEX_811	tr2	-13668	-13660.6
Roz_OGFLEX_815	tr1	-2689.29	-2689.93
Roz_OGFLEX_819	tr2	-25990.1	-25979.8
Roz_OGFLEX_820	tr2	-37347.8	-37340.6
Roz_OGFLEX_829	tr2	-26507.9	-26487
Roz_OGFLEX_836	tr1	-9888.59	-9895.05
Roz_OGFLEX_837	tr2	-7240.5	-7236.81
Roz_OGFLEX_841	tr1	-3171.65	-3177
Roz_OGFLEX_845	tr2	-16870.1	-16863.2
Roz_OGFLEX_846	tr1	-12836.9	-12836.9
Roz_OGFLEX_851	tr1	-20109.9	-20111
Roz_OGFLEX_858	tr1	-5523.34	-5524.76
Roz_OGFLEX_859	tr1	-9777.57	-9778.23
Roz_OGFLEX_864	tr2	-5872.28	-5869.44
Roz_OGFLEX_867	tr1	-5648.18	-5649.58
Roz_OGFLEX_868	tr2	-18599.4	-18598.6
Roz_OGFLEX_869	tr2	-4238.44	-4238.41
Roz_OGFLEX_872	tr1	-8308.8	-8309.59
Roz_OGFLEX_874	tr1	-6446.25	-6446.29
Roz_OGFLEX_881	tr2	-23223.5	-23213.3
Roz_OGFLEX_882	tr1	-10234.9	-10235.3
Roz_OGFLEX_883	tr2	-10268.6	-10261.7
Roz_OGFLEX_884	tr1	-5703.33	-5703.83
Roz_OGFLEX_895	tr2	-11706.8	-11698.3
Roz_OGFLEX_899	tr2	-5949.57	-5948.94
Roz_OGFLEX_903	tr1	-5996.84	-5999.47
Roz_OGFLEX_908	tr2	-19163.9	-19149.5
Roz_OGFLEX_909	tr2	-29238.1	-29232.3
Roz_OGFLEX_916	tr1	-14290.9	-14291.6
Roz_OGFLEX_922	tr1	-11843.9	-11845.1
Roz_OGFLEX_924	tr1	-10763.6	-10765.8
Roz_OGFLEX_935	tr2	-3618.74	-3610.44
Roz_OGFLEX_946	tr1	-8343	-8343.02
Roz_OGFLEX_947	tr2	-10001.6	-10001.2
Roz_OGFLEX_951	tr2	-4540.03	-4531.86
Roz_OGFLEX_954	tr2	-32848.4	-32842.6
Roz_OGFLEX_961	tr1	-13457.6	-13459.5
Roz_OGFLEX_962	tr1	-10672.7	-10676.1
Roz_OGFLEX_964	tr1	-6788.21	-6794.97
Roz_OGFLEX_966	tr1	-6174.31	-6178.33
Roz_OGFLEX_972	tr2	-3475.08	-3474.79
Roz_OGFLEX_983	tr2	-2592.16	-2590.38
Roz_OGFLEX_987	tr1	-8507.18	-8509.3

### Sheet: Subset_Dikaya data matrix
gene_id	tree_supported	tr1_log-likelihood	tr2_log-likelihood
EOG092C00SU	tr2	-892343	-892340
EOG092C00WD	tr2	-719958	-719873
EOG092C02J3	tr1	-605498	-605503
EOG092C038B	tr2	-556736	-556735
EOG092C03KT	tr2	-616858	-616849
EOG092C07CA	tr2	-443778	-443774
EOG092C08KH	tr1	-345365	-345432
EOG092C097K	tr2	-381236	-381187
EOG092C0B3U	tr1	-300853	-300875
EOG092C0BAH	tr2	-417338	-417270
EOG092C0BPW	tr1	-259196	-259224
EOG092C0C5J	tr2	-290037	-290018
EOG092C0C7Z	tr1	-242725	-242728
EOG092C0CHR	tr2	-313536	-313512
EOG092C0CZK	tr2	-460995	-460989
EOG092C0F0X	tr1	-289877	-289917
EOG092C0I1P	tr2	-157563	-157552
EOG092C0JYF	tr2	-562053	-562053
EOG092C0K4D	tr1	-273089	-273109
EOG092C0KG1	tr2	-308409	-308401
EOG092C0KYA	tr1	-172812	-172833
EOG092C0N3X	tr1	-167969	-167973
EOG092C0OA7	tr2	-232118	-232095
EOG092C0P21	tr2	-326728	-326714
EOG092C0QZM	tr2	-275687	-275683
EOG092C0RGR	tr2	-270850	-270812
EOG092C0ROF	tr1	-21327.8	-21332.9
EOG092C0ST1	tr1	-142416	-142422
EOG092C0TYK	tr2	-128669	-128666
EOG092C0U5S	tr1	-381127	-381183
EOG092C0UR7	tr1	-245672	-245677
EOG092C0VEN	tr1	-348249	-348293
EOG092C0WBD	tr2	-214778	-214772
EOG092C0WZC	tr2	-182397	-182389
EOG092C0XD0	tr2	-316211	-316202
EOG092C0Y9M	tr1	-176595	-176599
EOG092C0YZZ	tr1	-271747	-271796
EOG092C0ZT0	tr1	-254887	-254904
EOG092C11L7	tr1	-306992	-307020
EOG092C11NN	tr2	-117515	-117512
EOG092C121R	tr1	-289561	-289577
EOG092C12O0	tr2	-112327	-112324
EOG092C12WO	tr2	-316941	-316931
EOG092C19ZG	tr2	-585598	-585589
EOG092C1AHP	tr1	-330078	-330096
EOG092C1F4W	tr1	-69048.5	-69071
EOG092C1FRM	tr2	-243559	-243550
EOG092C1ILX	tr2	-240705	-240698
EOG092C1JHE	tr2	-160845	-160844
EOG092C1KCQ	tr1	-174092	-174124
EOG092C1KNC	tr1	-213938	-213954
EOG092C1M1S	tr2	-214858	-214848
EOG092C1O5L	tr1	-211039	-211069
EOG092C1OUP	tr2	-237389	-237370
EOG092C1PRY	tr2	-108408	-108397
EOG092C1RXZ	tr2	-127223	-127212
EOG092C1TLO	tr2	-362414	-362411
EOG092C1U6R	tr1	-160208	-160230
EOG092C1UDO	tr1	-326470	-326481
EOG092C1URX	tr1	-71497.3	-71497.6
EOG092C1VMQ	tr2	-186606	-186583
EOG092C1VT8	tr1	-215600	-215624
EOG092C1W1B	tr1	-170268	-170274
EOG092C1WBG	tr2	-265393	-265366
EOG092C1YG7	tr1	-114725	-114734
EOG092C1ZRG	tr1	-170011	-170017
EOG092C20OL	tr1	-167981	-168005
EOG092C21L2	tr2	-84961.8	-84923.9
EOG092C221B	tr2	-187277	-187268
EOG092C22C1	tr1	-106781	-106792
EOG092C236M	tr1	-205548	-205571
EOG092C23X9	tr2	-157166	-157149
EOG092C24CZ	tr1	-73065.8	-73069.2
EOG092C24GU	tr1	-275094	-275130
EOG092C27SX	tr1	-191787	-191802
EOG092C28F5	tr2	-107137	-107136
EOG092C28I3	tr2	-181512	-181495
EOG092C2D1V	tr2	-151707	-151697
EOG092C2DPS	tr1	-150840	-150842
EOG092C2GKC	tr2	-108994	-108958
EOG092C2GWG	tr2	-137836	-137832
EOG092C2HER	tr2	-163427	-163418
EOG092C2IFF	tr2	-271914	-271907
EOG092C2IG9	tr2	-152351	-152319
EOG092C2JLG	tr1	-178676	-178694
EOG092C2LSI	tr2	-65489.1	-65485.5
EOG092C2M8E	tr1	-125351	-125374
EOG092C2MTS	tr2	-159269	-159268
EOG092C2OKO	tr2	-82396.4	-82390.5
EOG092C2Q7B	tr2	-108893	-108884
EOG092C2Q7F	tr1	-113721	-113742
EOG092C2RKX	tr2	-161948	-161923
EOG092C2S2R	tr1	-186344	-186353
EOG092C2S9V	tr2	-75389.8	-75388.4
EOG092C2SCC	tr1	-68729.7	-68735.2
EOG092C2SEF	tr2	-64987.9	-64985.7
EOG092C2SKV	tr1	-179932	-179937
EOG092C2SMS	tr2	-128685	-128681
EOG092C2TXG	tr1	-231560	-231577
EOG092C2UIQ	tr2	-146235	-146212
EOG092C2V3O	tr1	-101181	-101198
EOG092C2VGW	tr1	-216844	-216854
EOG092C2VJL	tr1	-129384	-129411
EOG092C2X60	tr1	-107225	-107243
EOG092C2X6U	tr1	-201383	-201391
EOG092C2YBO	tr2	-72786.8	-72781.9
EOG092C2Z4E	tr2	-189099	-189088
EOG092C2ZCA	tr1	-161758	-161779
EOG092C317A	tr2	-112052	-112043
EOG092C31ZS	tr1	-159711	-159716
EOG092C330M	tr1	-129378	-129378
EOG092C33JO	tr2	-152264	-152246
EOG092C34FN	tr1	-76847.8	-76849
EOG092C34KH	tr2	-89119.1	-89116.1
EOG092C355W	tr1	-198404	-198429
EOG092C35RK	tr1	-211815	-211819
EOG092C35SR	tr1	-142935	-142941
EOG092C36CW	tr1	-95306.4	-95306.7
EOG092C36IX	tr2	-156875	-156867
EOG092C36RH	tr1	-174094	-174094
EOG092C3703	tr1	-176086	-176092
EOG092C37AK	tr2	-97895.6	-97893.6
EOG092C38HU	tr1	-169862	-169879
EOG092C3D5H	tr2	-422018	-422015
EOG092C3DT5	tr2	-231784	-231769
EOG092C3DV0	tr1	-185041	-185050
EOG092C3ENF	tr2	-71438.5	-71432.9
EOG092C3F88	tr2	-209729	-209710
EOG092C3GCF	tr1	-142910	-142932
EOG092C3HLI	tr1	-236106	-236124
EOG092C3IJW	tr2	-115305	-115293
EOG092C3JEN	tr1	-64392.4	-64415.3
EOG092C3JIJ	tr2	-158813	-158805
EOG092C3L9G	tr1	-89550	-89551.3
EOG092C3LZ4	tr1	-227184	-227189
EOG092C3MKB	tr2	-129152	-129134
EOG092C3MZF	tr1	-71132.1	-71137.7
EOG092C3N1W	tr1	-198349	-198356
EOG092C3ND9	tr2	-60234.2	-60226.9
EOG092C3NTC	tr2	-145321	-145308
EOG092C3NVX	tr2	-111644	-111631
EOG092C3P8T	tr2	-90974.9	-90964.1
EOG092C3QQ6	tr2	-76537.3	-76531.5
EOG092C3RZP	tr1	-129256	-129286
EOG092C3SC6	tr1	-91335.3	-91348.5
EOG092C3TX5	tr1	-101723	-101725
EOG092C3VJP	tr1	-233937	-233947
EOG092C3WW5	tr1	-107172	-107174
EOG092C3Z6E	tr1	-119498	-119513
EOG092C3ZSC	tr1	-59394.5	-59396.5
EOG092C40AW	tr1	-62546.5	-62549.1
EOG092C410Y	tr1	-84177.6	-84182.5
EOG092C42ZN	tr1	-42002.6	-42009.3
EOG092C441A	tr1	-169699	-169718
EOG092C44EY	tr1	-74329.8	-74356.5
EOG092C44LK	tr1	-129517	-129520
EOG092C44YB	tr2	-143439	-143436
EOG092C46M0	tr1	-125533	-125560
EOG092C46VR	tr1	-125920	-125933
EOG092C47TW	tr2	-109697	-109694
EOG092C481U	tr1	-83803.2	-83815.5
EOG092C484E	tr1	-84110.3	-84112.7
EOG092C48JI	tr2	-45428.4	-45422.8
EOG092C495C	tr1	-130335	-130346
EOG092C4A9Y	tr2	-152952	-152951
EOG092C4AQW	tr1	-58679.5	-58680.7
EOG092C4AZQ	tr1	-31936.5	-31950.5
EOG092C4BDP	tr1	-36529.6	-36534.5
EOG092C4C2A	tr1	-200854	-200873
EOG092C4CCH	tr1	-22221.9	-22223.1
EOG092C4CGV	tr1	-69154.2	-69167.8
EOG092C4CNP	tr2	-208449	-208444
EOG092C4D28	tr1	-96604.9	-96614.3
EOG092C4D5B	tr2	-59847	-59834.6
EOG092C4DAK	tr2	-67881.9	-67871.3
EOG092C4EGW	tr1	-164206	-164211
EOG092C4F6L	tr1	-30777.5	-30796.2
EOG092C4FRI	tr1	-113713	-113716
EOG092C4FYC	tr1	-27389.6	-27393.9
EOG092C4H6Z	tr2	-73333.7	-73332.1
EOG092C4HB9	tr1	-33153.4	-33161.5
EOG092C4HDL	tr2	-137069	-137066
EOG092C4IM8	tr2	-61301.2	-61290.9
EOG092C4IR2	tr1	-54464	-54464.5
EOG092C4IT1	tr1	-137099	-137121
EOG092C4IV8	tr1	-71187.5	-71193
EOG092C4IXB	tr2	-37553.3	-37540.1
EOG092C4IYM	tr2	-272786	-272780
EOG092C4JA1	tr2	-24031.8	-24017.6
EOG092C4JEJ	tr1	-31198.5	-31199.5
EOG092C4JF2	tr1	-75452.3	-75452.8
EOG092C4JNL	tr2	-132960	-132954
EOG092C4JOE	tr1	-118355	-118385
EOG092C4JSY	tr2	-25654.8	-25650.8
EOG092C4JUE	tr1	-51127.1	-51135.1
EOG092C4KTI	tr1	-255999	-256034
EOG092C4LP2	tr2	-12497.1	-12496
EOG092C4LUM	tr2	-50122.9	-50122.3
EOG092C4LX2	tr1	-68062.1	-68065.1
EOG092C4N4W	tr1	-122132	-122148
EOG092C4N9L	tr1	-40220.1	-40224.2
EOG092C4P58	tr1	-49098.6	-49105.3
EOG092C4PD0	tr1	-37078.1	-37081
EOG092C4PIQ	tr2	-60076.6	-60075.8
EOG092C4PJG	tr2	-114824	-114817
EOG092C4PYA	tr1	-36580.4	-36600
EOG092C4Q5B	tr1	-96185.2	-96190.2
EOG092C4R9E	tr1	-175513	-175516
EOG092C4RWB	tr1	-108388	-108393
EOG092C4S0G	tr1	-103381	-103389
EOG092C4SHL	tr2	-20338.4	-20331.2
EOG092C4SQZ	tr2	-100118	-100106
EOG092C4SZT	tr1	-120826	-120835
EOG092C4UA5	tr2	-173305	-173303
EOG092C4UH1	tr2	-71729.8	-71723.3
EOG092C4UKX	tr1	-33853.7	-33856.8
EOG092C4V3H	tr2	-61961.1	-61959
EOG092C4VOX	tr1	-89202.8	-89205
EOG092C4VXI	tr1	-82874.5	-82892.3
EOG092C4WQO	tr2	-169377	-169375
EOG092C4X4T	tr2	-41151.9	-41151.3
EOG092C4X4U	tr2	-34531.8	-34530
EOG092C4Y4I	tr1	-48350.6	-48351.7
EOG092C4ZUJ	tr1	-53724.3	-53726.9
EOG092C4ZVL	tr1	-48706.3	-48713.3
EOG092C50DB	tr1	-26338.6	-26349.1
EOG092C50PJ	tr2	-25219.9	-25209.7
EOG092C51AW	tr2	-88723.4	-88723
EOG092C51LH	tr1	-48641.5	-48649.2
EOG092C5246	tr2	-92243.7	-92242.1
EOG092C52LO	tr1	-20970.1	-20973.4
EOG092C52QV	tr2	-73503.2	-73501.2
EOG092C52XD	tr2	-80366	-80363.9
EOG092C53PI	tr2	-22609.7	-22606.4
EOG092C54AQ	tr1	-29646	-29648.5
EOG092C54E5	tr1	-75070.2	-75086
EOG092C54JK	tr1	-67209.2	-67219.9
EOG092C54Q4	tr1	-34366.3	-34384
EOG092C54X6	tr1	-62306.5	-62321
EOG092C54XZ	tr2	-6488.83	-6483.73
EOG092C5518	tr1	-18498.1	-18498.4
EOG092C55QK	tr1	-46892.6	-46902.8
EOG092C56A1	tr1	-233887	-233992
EOG092C56EC	tr2	-39893.2	-39886.8
EOG092C57J7	tr1	-34943.6	-34946.6
EOG092C57KP	tr2	-123355	-123351
EOG092C580G	tr1	-38357.6	-38359
EOG092C58AK	tr1	-69419.5	-69433.2
EOG092C58OI	tr1	-29058.4	-29060.7
EOG092C59CG	tr1	-43102.5	-43113.3
EOG092C59G3	tr1	-243406	-243435
EOG092C59NU	tr1	-64833.1	-64845
EOG092C59RA	tr2	-27980.1	-27974
EOG092C5A9A	tr1	-10479.2	-10483.9
EOG092C5AR8	tr2	-79566	-79559.8
EOG092C5BSI	tr2	-33543.7	-33532.6
EOG092C5BSS	tr1	-43929.4	-43938.9
EOG092C5BZ8	tr1	-92919.4	-92939
EOG092C5DTV	tr2	-42808.2	-42799.9
EOG092C5E45	tr2	-30234	-30230.9
EOG092C5E5Z	tr2	-27913.8	-27909.5
EOG092C5EQR	tr1	-45664.1	-45665.2
EOG092C5G05	tr1	-17941.6	-17941.6
EOG092C5G2T	tr2	-37883	-37880.4
EOG092C5GXJ	tr1	-65862.5	-65875.7
EOG092C5HF0	tr1	-61069.8	-61073.1
EOG092C5HRI	tr2	-29032.7	-29031.2
EOG092C5JQL	tr1	-40537.3	-40542.1
EOG092C5K7L	tr2	-64507.2	-64504.4
EOG092C5KDG	tr2	-40898.9	-40893.1
EOG092C5KXX	tr2	-22547.7	-22547.1
EOG092C5L1U	tr1	-29328.7	-29332.9
EOG092C5L7Q	tr2	-25720.7	-25713
EOG092C5N82	tr1	-40914.1	-40919
EOG092C5NLC	tr1	-28126.7	-28140.7
EOG092C5O2N	tr1	-33013	-33014.1
EOG092C5OAL	tr2	-20343.5	-20337.6
EOG092C5OPO	tr1	-17503.5	-17508.6
EOG092C5OR3	tr2	-43790	-43762.6
EOG092C5Q82	tr2	-22808.4	-22801.6
EOG092C5QTG	tr2	-24290.8	-24286.4
EOG092C5S4U	tr1	-13466.7	-13466.8
EOG092C5T6H	tr2	-11349.7	-11347.2
EOG092C5U93	tr1	-25438.4	-25442.9
EOG092C5UXM	tr1	-281038	-281046
EOG092C5V3D	tr2	-153805	-153804
EOG092C5XAS	tr1	-52211.4	-52235.4
EOG092C5XAZ	tr2	-14721.8	-14717.8
EOG092C5Z2K	tr1	-18078.2	-18078.8
EOG092C608K	tr1	-274152	-274156
